# Complete vegetative propagation via an epigenetic state change

**DOI:** 10.64898/2026.03.27.714943

**Authors:** Nicole K. Smoot, Yinwei Zeng, Rebecca M. Hochman, Ben P. Williams

**Author notes:** Correspondence to Ben P. Williams.

## Abstract

The plant kingdom exhibits a wide range of phenotypic variation in capacity to regenerate tissues and organs, from whole-plant vegetative propagation via cuttings, to recalcitrance even under optimized tissue culture. Currently, the molecular pathways underpinning this phenotypic variation are poorly understood. Here, we report that Arabidopsis mutants of the DNA demethylase pathway exhibit dramatically enhanced regeneration and the ability to propagate whole plants from cuttings without the use of exogenous hormones. Vegetatively propagated plants possess a shared regeneration signature of de novo DNA methylation gains at the transcription start sites of many genes, including approximately 30 genes involved in cellular pluripotency and tissue regeneration. These methylation changes can be inherited through sexual reproduction and are associated with exacerbated transcriptomic changes. We propose that loss of the DNA demethylase pathway unlocks a path on the epigenetic landscape towards increased pluripotency and regeneration without the application of exogenous hormones.
