## Supplemental Tables for "Complete vegetative propagation via an epigenetic state change"

### Sheet: S1_genotyping_drdd
Table S1: Genotyping primers for drdd
ros1-3	ros1-3	ROS1-3F	TGGAAGGGATCCGTCGTGGATTCT
		JL-202	CATTTTATAATAACGCTGCGGACATCTAC	ROS1-3 F forms 850bp with JL-202 (mutant band) and 1100bp with ROS1-3 R (WT band).
	WT	ROS1-3F	(above)	All three primers can be combined in single reaction
		ROS1-3R	CCCGCGACTCTTGATTGTTTCAGCAACTT
dml2-1	dml2-1	JL-202	(above)	Don’t run mutant and WT together
		DML2F	ACCCGGAGAGTACCATTCAGACAC	JL-202 and dml2F produce a band at 450 for mutant allele.
	WT	DML2F	(above)	Combine with DML2R for WT band, which is 500bp
		DML2R	TCAGGAGGAACATGTGTTAGCCACTCTAA
dml3-1	dml3-1	DML3F	GCCAAATCGCAAGAAGGTAAGGA
		Syn-LB3	TAGCATCTGAATTTCATAACCAATCTCGATACAC	DML3F and SynLB3 band is about a 600 ish bp, didn't run long enough to actually check the size
	WT	DML3F	(above)	DML3F and DML3R produce 650bp band for WT allele.
		DML3R	GACGTTGCTGTAGATATGAC	Run mutant and WT separately.
dme-2	dme-2	dme-2 F	GCATCTTGTGAAGAACAGGTGTGC
		dme-2 R	CCAACCACGTCTTCAAAGCAAGTG	dme-2 F and dme-2 R will produce 200bp and 500bp bands for the dme-2 allele, looks messy. Perform in separate reaction to WT PCR.
	WT	DME WT F	CGGAGAGTTAGGTGAGTGTTATTT	DME WT F and DME WT R produce a 4kb band for the WT DME endogenous (not transgene) allele
		DME WT R	CACACGACTGAAATATCGCCGGAT	5 min extension, and using DreamTaq works well (GoTaq did not amplify consistently)

### Sheet: S2_summary_all_regen_experiment
Table S2: Summary of all regeneration experiments
Leaf Explants	No Hormones
Genotype	Batch	Number of plates in batch (approx)	Number of cuttings (n)	Number with roots	Number of shoots	% of rooted explants with shoots
WT	A	5	180	73	0	0
WT	B	2	71	26	0	0
WT	C	2	25	24	0	0
WT	D	4	148	49	0	0
	Total	13	424	172	0	Mean = 0
drdd	A	13	475	136	15	11.03
drdd	B	7	230	64	5	7.81
drdd	C	5	126	30	2	6.67
drdd	D	2	40	10	0	0
	Total	27	871	240	22	Mean = 6.38%
dme	C	6	170	not recorded	0	0
dme	D	3	48	not recorded	0	0
	Total	9	218		0	Mean = 0
rdd	C	3	80	not recorded	0	0
rdd	D	2	44	not recorded	0	0
	Total	5	124			Mean = 0
Hypocotyls	SIM only
Genotype	Batch	Number of plates in batch (approx)	Number of cuttings (n)	Number of cuttings with >= 1 shoot	% hypocotyls regenerating shoots
WT	A	2	37	0	0
WT	B	2	34	0	0
WT	C	4	72	0	0
	Total	8	143	0	Mean = 0%
dme	A	1	10	2	20
dme	B	4	81	1	1.23457
dme	C	4	65	5	7.69231
	Total	9	156	8	Mean = 9.64%
rdd	A	1	18	6	33.3333
rdd	B	7	146	16	10.9589
rdd	C	3	68	2	2.94118
	Total	11	232	24	Mean = 15.74%
drdd	A	1	12	3	25
drdd	B	4	78	10	12.8205
drdd	C	4	59	2	3.38983
	Total	9	149	15	Mean = 13.74%
Hypocotyls	8 days CIM 13 days IM
Total	287	219	220	277
Genotype	DRDD	dme	rdd	drdd
Number of adventitious roots per hypocotyl	0	0	6	3
	0	0	8	0
	0	6	0	13
	7	0	10	28
	0	5	19	15
	0	0	12	16
	0	13	0	0
	0	10	0	6
	0	6	2	10
	0	8	1	40
	0	24	0	11
	1	21	17	13
	0	16	0	8
	0	0	0	17
	0	0	6	9
	0	0	0	14
	0	0	3	19
	0	13	0	11
	0	12	0	20
	3	18	15	0
	6	0	2	28
	0	20	0	16
	0	0	3	6
	0	1	4	13
	0	0	2	0
	0	4	10	26
	0	0	0	0
	0	2	0	1
	0	1	4	2
	0	0	10	9
	0		4	13
	0		6	5
	0		0	26
	0		3	2
	0		4	1
	0		0	8
	0		0	10
	0		0	27
	17		6	0
	0		0	0
	0		3	17
	0		25	13
	0		13	4
	10		0	0
	0		4	43
	0		5	16
	0		0	3
	0		0	12
	0			2
	11			24
Hypocotyls	No hormones
Genotype	Date	Total number of hypocotyls	# hypocotyls with 1+ adventitious roots
DRDD	2024-09-01	35	1
dme	2024-09-01	20	2
rdd	2024-09-01	28	2
drdd 4g4	2024-09-01	27	17
Hypocotyls	CIM > SIM
Total	52	59	63	69	62	57
Genotype	Col-0	ros1-7	dme	rdd	DRDD	drdd
Number regenerated leaves	0	0	0	0	0	89
	0	0	0	0	0	92
	0	0	0	0	0	93
	0	0	0	0	0	84
	0	7	0	0	0	88
	0	0	0	0	0	90
	0	0	0	0	0	79
	0	0	0	0	0	73
	0	0	0	0	0	89
	0	0	0	0	0	97
	0	10	0	0	0	74
	0	0	0	0	0	87
	0	0	0	0	0	96
	0	0	0	0	0	73
	0	0	0	0	0	69
	0	0	0	0	0	75
	0	12	0	0	0	86
	0	0	0	0	0	70
	0	0	0	0	0	77
	0	0	0	0	0	91
	0	0	0	0	0	85
	0	0	0	0	0	80
	0	0	0	0	0	79
	0	0	0	0	0	83
	0	0	0	0	0	90
	0	0	0	0	0	82
	0	0	0	0	0	73
	0	0	0	0	0	79
	0	0	0	0	0	75
	0	0	0	0	0	69
	0	0	0	0	0	90
	0	0	0	0	0	64
	0	0	0	0	0	83
	0	0	0	0	0	77
	0	0	0	0	0	94
	0	6	0	0	0	74
	0	0	0	14	0	81
	0	0	0	0	0	83
	0	0	0	0	0	90
	0	14	0	3	0	89
	0	0	0	0	0	97
	0	0	0	0	0	84
	0	2	0	6	0	82
	0	10	0	0	0	66
	0	0	0	0	0	83
	0	0	0	0	0	70
	0	0	0	0	0	85
	0	0	0	8	0	76
	0	0	0	0	0	73
	0	0	0	0	0	79
	0	0	0	0	0	81
	0	0	0	5	0	74
		7	0	0	0	93
		0	0	0	0	84
		0	0	0	0	71
		0	0	4	0	68
		0	0	0	0	96
		0	0	0	0
		0	0	6	0
			0	0	0
			0	12	0
			0	0	0
			0	0
				6
				14
				0
				0
				14
				0
Roots	CIM > SIM
Total	173	121	100	154	132	113
Genotype	Col-0	ros1-7	dme	rdd	DRDD	drdd
Number regenerated leaves	0	0	3	4	0	64
	0	0	0	2	0	51
	0	0	2	0	0	60
	0	0	5	3	0	70
	0	0	0	0	0	46
	0	0	3	3	0	62
	0	0	0	4	0	66
	0	0	6	3	0	40
	0	0	0	0	0	44
	0	0	0	3	0	74
	0	0	0	6	0	54
	0	0	4	0	0	63
	0	0	0	0	0	62
	0	0	6	0	0	46
	0	0	3	4	0	58
	0	0	0	0	0	50
	0	0	2	2	0	41
	0	0	0	0	0	34
	0	0	4	0	0	34
	0	0	0	3	0	52
	0	0	1	0	0	43
	0	0	0	0	0	66
	0	0	0	2	0	48
	0	0	2	0	0	52
	0	0	0	3	0	70
	0	0	0	0	0	37
	0	0	0	3	0	66
	0	0	1	0	0	56
	0	0	4	5	0	80
	0	0	0	2	0	73
	0	0	3	5	0	64
	0	0	0	0	0	52
	0	0	0	0	0	65
	0	0	1	4	0	42
	0	0	0	0	0	74
	0	0	3	4	0	56
	0	0	0	2	0	68
	0	0	0	2	0	62
	0	0	3	0	0	74
	0	0	4	0	0	74
	0	0	0	0	0	81
	0	0	0	3	0	34
	0	0	0	3	0	83
	0	0	3	4	0	36
	0	0	0	0	0	67
	0	0	2	2	0	40
	0	0	0	0	0	37
	0	0	0	2	0	63
	0	0	3	1	0	58
	0	0	0	0	0	62
	0	0	2	3	0	78
	0	0	2	0	0	57
	0	0	0	5	0	68
	0	0	0	0	0	71
	0	0	0	0	0	80
	0	0	0	0	0	76
	0	0	0	0	0	66
	0	0	1	0	0	61
	0	0	0	0	0	79
	0	0	0	0	0	59
	0	0	0	0	0	62
	0	0	3	0	0	62
	0	0	0	0	0	76
	0	0	0	0	0	40
	0	0	0	0	0	44
	0	0	0	0	0	74
	0	0	0	0	0	54
	0	0	0	0	0	63
	0	0	0	0	0	62
	0	0	0	0	0	46
	0	0	2	0	0	58
	0	0	0	0	0	50
	0	0	0	3	0	41
	0	0	0	0	0	34
	0	0	1	0	0	34
	0	0	0	0	0	52
	0	0	0	0	0	43
	0	0	0	0	0	66
	0	0	0	0	0	48
	0	0	0	2	0	52
	0	0	0	0	0	70
	0	0	0	0	0	37
	0	0	0	3	0	66
	0	0	0	0	0	56
	0	0	3	0	0	93
	0	0	4	0	0	73
	0	0	0	0	0	86
	0	0	1	0	0	72
	0	0	0	0	0	85
	0	0	0	0	0	42
	0	0	0	0	0	59
	0	0	0	5	0	56
	0	0	3	2	0	88
	0	0	0	0	0	62
	0	0	0	0	0	54
	0	0	5	0	0	63
	0	0	0	0	0	81
	0	0	0	0	0	54
	0	0	0	0	0	71
	0	0	0	2	0	49
	0	0		2	0	77
	0	0		0	0	71
	0	0		0	0	41
	0	0		0	0	93
	0	0		3	0	81
	0	0		3	0	57
	0	0		0	0	83
	0	0		0	0	49
	0	0		2	0	78
	0	0		0	0	69
	0	0		2	0	64
	0	0		1	0	76
	0	0		0	0	92
	0	0		3	0
	0	0		0	0
	0	0		5	0
	0	0		0	0
	0	0		0	0
	0	0		0	0
	0	0		0	0
	0	0		0	0
	0			0	0
	0			3	0
	0			0	0
	0			5	0
	0			2	0
	0			0	0
	0			0	0
	0			0	0
	0			0	0
	0			0	0
	0			0	0
	0			0
	0			2
	0			0
	0			2
	0			1
	0			0
	0			3
	0			0
	0			5
	0			0
	0			0
	0			0
	0			0
	0			1
	0			0
	0			3
	0			0
	0			5
	0			0
	0			0
	0			0
	0			0
	0
	0
	0
	0
	0
	0
	0
	0
	0
	0
	0
	0
	0
	0
	0
	0
	0
	0
	0

### Sheet: S3_regeneration_genes
Table S3: Coordinates of DMRs at regeneration-associated genes and their presence/absence in the methylomes generated in this study.
					Ref	Distance to gene body (bp)
Chr2	17664200	17665100	AT2G42430	LBD16	Fan, M., Xu, C., Xu, K., & Hu, Y. (2012). LATERAL ORGAN BOUNDARIES DOMAIN transcription factors direct callus formation in Arabidopsis regeneration. Cell Research 2012 22:7, 22(7), 1169–1180. https://doi.org/10.1038/cr.2012.63	0
Chr3	887800	889600	AT3G03660	WOX11(downstream_TTS)	Liu, J., Sheng, L., Xu, Y., Li, J., Yang, Z., Huang, H., & Xu, L. (2014). WOX11 and 12 Are Involved in the First-Step Cell Fate Transition during de Novo Root Organogenesis in Arabidopsis. The Plant Cell, 26(3), 1081–1093. https://doi.org/10.1105/tpc.114.122887	0
Chr3	895900	897600	AT3G03660	WOX11(upstream_TSS)		3739
Chr3	7301700	7302400	AT3G20840	PLT1(gene_body_upstream)	Kareem, A., Durgaprasad, K., Sugimoto, K., Du, Y., Pulianmackal, A. J., Trivedi, Z. B., Abhayadev, P. v., Pinon, V., Meyerowitz, E. M., Scheres, B., & Prasad, K. (2015). PLETHORA genes control regeneration by a two-step mechanism. Current Biology, 25(8), 1017–1030. https://doi.org/10.1016/j.cub.2015.02.022	0
Chr3	7303000	7303400	AT3G20840	PLT1(gene_body_downstream)		0
Chr3	20213300	20213600	AT3G54610	HAG1	Kim, J., Yang, W., Forner, J., Lohmann, J. U., Noh, B., & Noh, Y. (2018). Epigenetic reprogramming by histone acetyltransferase HAG1/AtGCN5 is required for pluripotency acquisition in Arabidopsis . The EMBO Journal, 37(20), EMBJ201798726-. https://doi.org/10.15252/embj.201798726	0
Chr4	17690900	17691600	AT4G37650	SHR	della Rovere, F., Fattorini, L., D’Angeli, S., Veloccia, A., del Duca, S., Cai, G., Falasca, G., & Altamura, M. M. (2015). Arabidopsis SHR and SCR transcription factors and AUX1 auxin influx carrier control the switch between adventitious rooting and xylogenesis in planta and in in vitro cultured thin cell layers. Annals of Botany, 115(4), 617–628. https://doi.org/10.1093/aob/mcu258	186
Chr5	1731200	1732200	AT5G05770	WOX7	Kim, J., Yang, W., Forner, J., Lohmann, J. U., Noh, B., & Noh, Y. (2018). Epigenetic reprogramming by histone acetyltransferase HAG1/AtGCN5 is required for pluripotency acquisition in Arabidopsis . The EMBO Journal, 37(20), EMBJ201798726-. https://doi.org/10.15252/embj.201798726	180
Chr5	23257100	23257400	AT5G57390	PLT5	Kareem, A., Durgaprasad, K., Sugimoto, K., Du, Y., Pulianmackal, A. J., Trivedi, Z. B., Abhayadev, P. v., Pinon, V., Meyerowitz, E. M., Scheres, B., & Prasad, K. (2015). PLETHORA genes control regeneration by a two-step mechanism. Current Biology, 25(8), 1017–1030. https://doi.org/10.1016/j.cub.2015.02.022	227
Chr3	5110800	5110950	AT3G15170	CUC1	Tamaki, H., Konishi, M., Daimon, Y., Aida, M., Tasaka, M., & Sugiyama, M. (2009). Identification of novel meristem factors involved in shoot regeneration through the analysis of temperature-sensitive mutants of Arabidopsis. Plant Journal, 57(6), 1027–1039. https://doi.org/10.1111/j.1365-313X.2008.03750.x	0
Chr1	4427000	4427800	AT1G12980	ESR1	Banno, H., Ikeda, Y., Niu, Q.-W., & Chua, N.-H. (2001). Overexpression of Arabidopsis ESR1 Induces Initiation of Shoot Regeneration. The Plant Cell, 13(12), 2609–2618. https://doi.org/10.1105/tpc.010234	1212
Chr1	8718250	8718800	AT1G24590	ESR2	Ikeda, Y., Banno, H., Niu, Q. W., Howell, S. H., & Chua, N. H. (2006). The ENHANCER OF SHOOT REGENERATION 2 gene in Arabidopsis Regulates CUP-SHAPED COTYLEDON 1 at the Transcriptional Level and Controls Cotyledon Development. Plant and Cell Physiology, 47(11), 1443–1456. https://doi.org/10.1093/pcp/pcl023	2250
Chr1	29361000	29361210	AT1G78080	WIND1_(far_upstream)	Iwase, A., Mitsuda, N., Koyama, T., Hiratsu, K., Kojima, M., Arai, T., Inoue, Y., Seki, M., Sakakibara, H., Sugimoto, K., & Ohme-Takagi, M. (2011). The AP2/ERF transcription factor WIND1 controls cell dedifferentiation in arabidopsis. Current Biology, 21(6), 508–514. https://doi.org/10.1016/j.cub.2011.02.020	2008
Chr1	29362100	29362400	AT1G78080	WIND1(close_upstream)		1849
Chr2	7807400	7808400	AT2G17950	WUS(downstream)	Lowe, K., Wu, E., Wang, N., Hoerster, G., Hastings, C., Cho, M. J., Scelonge, C., Lenderts, B., Chamberlin, M., Cushatt, J., Wang, L., Ryan, L., Khan, T., Chow-Yiu, J., Hua, W., Yu, M., Banh, J., Bao, Z., Brink, K., … Gordon-Kamm, W. (2016). Morphogenic Regulators Baby boom and Wuschel Improve Monocot Transformation. The Plant Cell, 28(9), 1998–2015. https://doi.org/10.1105/tpc.16.00124	471
Chr4	15700600	15700900	AT4G32540	YUC1(TSS)	Chen, L., Tong, J., Xiao, L., Ruan, Y., Liu, J., Zeng, M., Huang, H., Wang, J. W., & Xu, L. (2016). YUCCA-mediated auxin biogenesis is required for cell fate transition occurring during de novo root organogenesis in Arabidopsis. Journal of Experimental Botany, 67(14), 4273–4284. https://doi.org/10.1093/jxb/erw213	4
Chr4	15698600	15699500	AT4G32540	YUC1(upstream)		1404
Chr5	3615400	3615650	AT5G11320	YUC4(upstream)	Chen, L., Tong, J., Xiao, L., Ruan, Y., Liu, J., Zeng, M., Huang, H., Wang, J. W., & Xu, L. (2016). YUCCA-mediated auxin biogenesis is required for cell fate transition occurring during de novo root organogenesis in Arabidopsis. Journal of Experimental Botany, 67(14), 4273–4284. https://doi.org/10.1093/jxb/erw213	1408
Chr5	3610800	3611200	AT5G11320	YUC4(TTS)		47
Chr5	23041400	23041800	AT5G56960	bHLH041(upstream)	Xu, C., Chang, P., Guo, S., Yang, X., Liu, X., Sui, B., Yu, D., Xin, W., & Hu, Y. (2023). Transcriptional activation by WRKY23 and derepression by removal of bHLH041 coordinately establish callus pluripotency in Arabidopsis regeneration. The Plant Cell, 36(1), 158–173. https://doi.org/10.1093/PLCELL/KOAD255	227
Chr5	23037300	23038200	AT5G56960	bHLH041(downstream)		503
Chr5	2305300	2305800	AT5G07310	ERF115	Heyman, J., Cools, T., Canher, B., Shavialenka, S., Traas, J., Vercauteren, I., van den Daele, H., Persiau, G., de Jaeger, G., Sugimoto, K., & de Veylder, L. (2016). The heterodimeric transcription factor complex ERF115–PAT1 grants regeneration competence. Nature Plants 2016 2:11, 2(11), 16165-. https://doi.org/10.1038/nplants.2016.165	0
Chr1	9900000	9901000	AT1G28300	LEC2	Stone, S. L., Kwong, L. W., Yee, K. M., Pelletier, J., Lepiniec, L., Fischer, R. L., Goldberg, R. B., & Harada, J. J. (2001). LEAFY COTYLEDON2 encodes a B3 domain transcription factor that induces embryo development. Proceedings of the National Academy of Sciences of the United States of America, 98(20), 11806–11811. https://doi.org/10.1073/pnas.201413498	125
Chr5	18800600	18801000	AT5G46350	WRKY8	Ruiz-Solaní, N., Alonso-Díaz, A., Capellades, M., Serrano-Ron, L., Ferro-Costa, M., Sanchez-Corrionero, Á., Rabissi, A., Argueso, C. T., Rubio-Somoza, I., Laromaine, A., Moreno-Risueno, M. A., & Coll, N. S. (2025). Exogenous bacterial cellulose induces plant tissue regeneration through the regulation of cytokinin and defense networks. Science Advances , 11(7), 1509. https://doi.org/10.1126/sciadv…	218
Chr2	10387200	10387800	AT2G24430	ANAC038	Evans, K. v., Ransom, E., Nayakoti, S., Wilding, B., Mohd Salleh, F., Gržina, I., Erber, L., Tse, C., Hill, C., Polanski, K., Holland, A., Bukhat, S., Herbert, R. J., de Graaf, B. H. J., Denby, K., Buchanan-Wollaston, V., & Rogers, H. J. (2024). Expression of the Arabidopsis redox-related LEA protein, SAG21 is regulated by ERF, NAC and WRKY transcription factors. Scientific Reports 2024 14:1, 14(…	576
Chr5	26146000	26146900	AT5G65420	CYCD4;1	Kim, S., Park, J. S., Lee, J., Lee, K. K., Park, O. S., Choi, H. S., Seo, P. J., Cho, H. T., Frost, J. M., Fischer, R. L., & Choi, Y. (2021). The DME demethylase regulates sporophyte gene expression, cell proliferation, differentiation, and meristem resurrection. Proceedings of the National Academy of Sciences of the United States of America, 118(29), e2026806118. https://doi.org/10.1073/PNAS.202…	629
Chr3	21547550	21548200	AT3G58190	LBD29	Fan, M., Xu, C., Xu, K., & Hu, Y. (2012). LATERAL ORGAN BOUNDARIES DOMAIN transcription factors direct callus formation in Arabidopsis regeneration. Cell Research 2012 22:7, 22(7), 1169–1180. https://doi.org/10.1038/cr.2012.63	284
Chr5	23933400	23933800	AT5G59340	WOX2	Dolzblasz, A., Nardmann, J., Clerici, E., Causier, B., van der Graaff, E., Chen, J., Davies, B., Werr, W., & Laux, T. (2016). Stem Cell Regulation by Arabidopsis WOX Genes. Molecular Plant, 9(7), 1028–1039. https://doi.org/10.1016/j.molp.2016.04.007	0
Chr1	8304900	8305450	AT1G23380	KNAT6	Zhai, N., Xie, D., & Xu, L. (2026). Stm is required for fate establishment of productive shoot progenitor cells in Arabidopsis tissue culture. Plant Physiology, 200(1), 1–4. https://doi.org/10.1093/plphys/kiaf671	2250
Chr5	2226000	2226500	AT5G07180	ERL2	Kimura, Y., Tasaka, M., Torii, K. U., & Uchida, N. (2018). ERECTA-family genes coordinate stem cell functions between the epidermal and internal layers of the shoot apical meristem. Development (Cambridge), 145(1). https://doi.org/10.1242/dev.156380	903
Chr5	24994000	24995500	AT5G62230	ERL1	Kimura, Y., Tasaka, M., Torii, K. U., & Uchida, N. (2018). ERECTA-family genes coordinate stem cell functions between the epidermal and internal layers of the shoot apical meristem. Development (Cambridge), 145(1). https://doi.org/10.1242/dev.156380	629
Chr5	8934200	8936000	AT5G25620	YUC6	Chen, L., Tong, J., Xiao, L., Ruan, Y., Liu, J., Zeng, M., Huang, H., Wang, J. W., & Xu, L. (2016). YUCCA-mediated auxin biogenesis is required for cell fate transition occurring during de novo root organogenesis in Arabidopsis. Journal of Experimental Botany, 67(14), 4273–4284. https://doi.org/10.1093/jxb/erw213	0
Chr1	7833000	7834500	AT2G22190	WIND2	Iwase, A., Mitsuda, N., Koyama, T., Hiratsu, K., Kojima, M., Arai, T., Inoue, Y., Seki, M., Sakakibara, H., Sugimoto, K., & Ohme-Takagi, M. (2011). The AP2/ERF transcription factor WIND1 controls cell dedifferentiation in arabidopsis. Current Biology, 21(6), 508–514. https://doi.org/10.1016/j.cub.2011.02.020	471
Chr3	18563500	18565600	AT3G50070	CYCD3;3	Dewitte, W., Scofield, S., Alcasabas, A. A., Maughan, S. C., Menges, M., Braun, N., Collins, C., Nieuwland, J., Prinsen, E., Sundaresan, V., & Murray, J. A. H. (2007). Arabidopsis CYCD3 D-type cyclins link cell proliferation and endocycles and are rate-limiting for cytokinin responses. Proceedings of the National Academy of Sciences of the United States of America, 104(36), 14537–14542. https://d…	0
Chr1	30223500	30223800	AT1G80390	IAA15	Kim, S. H., Bahk, S., An, J., Hussain, S., Nguyen, N. T., Do, H. L., Kim, J. Y., Hong, J. C., & Chung, W. S. (2020). A Gain-of-Function Mutant of IAA15 Inhibits Lateral Root Development by Transcriptional Repression of LBD Genes in Arabidopsis. Frontiers in Plant Science, 11, 554872. https://doi.org/10.3389/fpls.2020.01239	799
Chr1	27664500	27665100	AT1G73590	PIN1	Varapparambath, V., Mathew, M. M., Shanmukhan, A. P., Radhakrishnan, D., Kareem, A., Verma, S., Ramalho, J. J., Manoj, B., Vellandath, A. R., Aiyaz, M., Radha, R. K., Landge, A. N., Mähönen, A. P., Heisler, M. G., Weijers, D., & Prasad, K. (2022). Mechanical conflict caused by a cell-wall-loosening enzyme activates de novo shoot regeneration. Developmental Cell, 57(17), 2063-2080.e10. https://doi…	1323
Chr3	3527100	3528300	AT3G11260	WOX5	Lee, K., Kim, J. H., Park, O. S., Jung, Y. J., & Seo, P. J. (2022). Ectopic expression of WOX5 promotes cytokinin signaling and de novo shoot regeneration. Plant Cell Reports 2022 41:12, 41(12), 2415–2422. https://doi.org/10.1007/s00299-022-02932-4	0

### Sheet: S4_sequencing_library_data
Table S4: Properties of sequencing libraries generated in this study
Sample	Tissue	Method	Total reads	Total reads after QC	Uniquely mapping reads after deduplication	% Reads uniquely mapping	Conversion rate
preR drdd	21dpg 1TL	EM-seq	254113357	252998949	85711611	0.338	0.9909
L1 R0	True leaf	EM-seq	38549643	38414652	15681854	0.408	0.994937
L2 R0	True leaf	EM-seq	50268547	50064062	18912780	0.377	0.99172
L2 R1	21dpg 1TL	EM-seq	26899771	26814707	12035677	0.448	0.992765
L3 R0	True leaf	EM-seq	72025166	71722543	25946156	0.361	0.99466
L4 R0	True leaf	EM-seq	68806820	68506378	26887078	0.392	0.994465
L4 R1	21dpg 1TL	EM-seq	72475891	72085530	30216878	0.419	0.995064
Sample	Tissue	Method	Total reads	Uniquely mapping reads after deduplication	% Reads uniquely mapping	Multiplexed?	Combined for analysis?
DRDD 1	21dpg 1TL	RNA-seq	23202874	20953830	0.9031	Batch 1	Y
DRDD 2	21dpg 1TL	RNA-seq	27688853	24701128	0.8921
DRDD 3	21dpg 1TL	RNA-seq	22423454	19938351	0.8892
DRDD 4	21dpg 1TL	RNA-seq	22159771	20021217	0.9035	Batch 2
DRDD 5	21dpg 1TL	RNA-seq	21509206	19564912	0.9096
DRDD 6	21dpg 1TL	RNA-seq	22492968	20352727	0.9048
DRDD 7	21dpg 1TL	RNA-seq	25599280	23252261	0.9083
preR 1	21dpg 1TL	RNA-seq	24475122	2223914	0.9086	Batch 1	Y
preR 2	21dpg 1TL	RNA-seq	23832033	21706139	0.9108
preR 3	21dpg 1TL	RNA-seq	21049164	18938532	0.8997
preR 4	21dpg 1TL	RNA-seq	21458890	20068620	0.9352	Batch 2
preR 5	21dpg 1TL	RNA-seq	21059358	18978842	0.9012
preR 6	21dpg 1TL	RNA-seq	28004986	24735610	0.8833
preR 7	21dpg 1TL	RNA-seq	21864602	19857348	0.9082
postR1 L2 1	21dpg 1TL	RNA-seq	23472596	21374189	0.9106	Batch 1	Y
postR1 L2 2	21dpg 1TL	RNA-seq	21198089	18624389	0.8786
postR1 L2 3	21dpg 1TL	RNA-seq	22849577	20618300	0.9023
postR1 L2 4	21dpg 1TL	RNA-seq	21445453	18593383	0.867	Batch 2
postR1 L2 5	21dpg 1TL	RNA-seq	22229224	19856625	0.8933
postR1 L2 6	21dpg 1TL	RNA-seq	20890680	19014382	0.9102
postR1 L2 7	21dpg 1TL	RNA-seq	26196729	22905894	0.8744
DRDD 1	13dpg 1TL	RNA-seq	24930198	22446230	0.9004	Batch 3	Y
DRDD 2	13dpg 1TL	RNA-seq	23499408	21367739	0.9093
DRDD 3	13dpg 1TL	RNA-seq	25909634	23180025	0.8946
preR 1	13dpg 1TL	RNA-seq	20903623	18947755	0.9064	Batch 3	Y
preR 2	13dpg 1TL	RNA-seq	23744525	21263557	0.8955
preR 3	13dpg 1TL	RNA-seq	20148933	18105421	0.8986
DRDD 1	30dpg TL	RNA-seq	24183580	21929474	0.9068	Batch 3	Y
DRDD 2	30dpg TL	RNA-seq	24431616	21976307	0.8995
DRDD 3	30dpg TL	RNA-seq	25126915	22844555	0.9092
preR 1	30dpg TL	RNA-seq	25350651	21480932	0.8474	Batch 3	Y
preR 2	30dpg TL	RNA-seq	22886685	20761015	0.9071
preR 3	30dpg TL	RNA-seq	20534300	18736588	0.9125
